# Panic at the Discordance: the Asparagaceae Phylogenetic Backbone

**DOI:** 10.64898/2026.09.30.755722

**Authors:** Philip C. Bentz, Ethan Baldwin, Mario Martínez-Azorín, Kálmán Könyves, Timothy S. Harvey, Joanne Birch, Etelvina Gándara, Bryan MacNeill, Andrew Salywon, Xiaohan Yang, Sierra Jaeger, James H. Leebens-Mack, Cody Coyotee Howard

**Author notes:** Corresponding author: Cody Coyotee Howard, 4110 Libra Dr., Orlando, FL 32816.

## Abstract

The Asparagaceae is an economically and ecologically important angiosperm (monocot) clade, containing iconic garden plants such as asparagus, hyacinth and agave, and arid-adapted keystone species like Joshua tree and dragon blood tree. The approximately 2,500 species in the family are spread across seven subfamilies: Agavoideae, Aphyllanthoideae, Asparagoideae, Brodiaeoideae, Lomandroideae, Nolinoideae and Scilloideae. Relationships among the seven subfamilies are generally unresolved and the sources of gene tree-species tree discordance are largely unknown. Investigating the biology underlying such discordance requires a robust sampling of both taxa and molecular markers, due to the extremely short branches that form the backbone of the Asparagaceae phylogeny. Using targeted sequencing of 1,726 low-copy nuclear genes, and a nearly complete sampling of genera, we interrogate relationships among all seven Asparagaceae subfamilies and investigate the underlying sources of discordance across the phylogeny. Analyses using different phylogenomic approaches (multispecies coalescence vs. nuclear gene supermatrix vs. chloroplast gene supermatrix) each revealed extensive discordance across the Asparagaceae backbone, which may be associated with rapid lineage diversifications that occurred in Africa shortly following the origin of the family ∼49 Ma. Specifically, we found that two branches, representing ancestors of Aphyllanthoideae and Nolinoideae, may be responsible for much of the backbone discordance. The placement of Aphyllanthoideae, represented by one extant taxon (*Aphyllanthes monspeliensis),* is controversial with discordant topologies across many studies. However, multispecies coalescence-based analyses from this study strongly support a sister relationship between Aphyllanthoideae and a larger Agavoideae + Scilloideae + Brodiaeoideae clade. According to gene tree quartet frequencies and ABBA-BABA tests, we cannot reject incomplete lineage sorting (ILS) as the main source of discordance for the placement of Aphyllanthoideae; our results leave open the possibility of an ancient reticulation involving an ancestor of Aphyllanthoideae and an extinct basal Asparagaceae lineage. Regarding Nolinoideae, we found that conflicting support for two possible bifurcating clades (Asparagoideae + Nolinoideae vs. Asparagoideae + Lomandroideae) was associated with skewed support for alternative gene tree topologies, suggesting that phenomena other than ILS may explain the observed discordance. A quartet-based ABBA-BABA analysis, used to test for signatures of introgression, revealed a putative ancient hybridization event between two divergent, ancestral lineages which may have contributed to the origin of the Nolinoideae clade in Africa ∼45 Ma. In sum, this study elucidates the long-troublesome backbone of the Asparagaceae phylogeny and advances our understanding of the evolutionary and biogeographical origins of all extant subfamilies. More broadly, this study expands our understanding of the various sources of gene tree discordance that may arise from natural processes associated with rapid lineage radiations across the tree of life.
