## Supplementary material for "Panic at the Discordance: the Asparagaceae Phylogenetic Backbone": Table S3

### Sheet: Sheet1
	ML: nrDNA			ML: cpDNA			wASTRAL
	stem median (95% CI)	crown median (95% CI)	range (probability)	stem median (95% CI)	crown median (95% CI)	range (probability)	stem median (95% CI)	crown median (95% CI)	range (probability)
Asparagaceae		48.9 (49.1-47)	Africa (0.95)		50.3 (51.9-49.2)	Africa (0.93)		47.5 (51.9-47.2)	Africa (0.98)
Agavoideae	46.4 (46.6-39.8)	35.5 (35.6-26.8)	Africa (0.87)	49.1 (51.0-46.5)	39.9 (45.7-35.0)	Africa (0.85)	43.9 (50.2-43.6)	29.3 (38.2-29.1)	Africa (0.76)
Aphyllanthoideae	48.8 (49.2-48.2)	2.4 (2.6-2.3)	Africa (0.95)	48.7 (50.8-46.0)	0.30 (0.57-0.18)	Africa (0.97)	46.3 (51.2-46.1)	2.7 (2.9-2.4)	Africa (0.99)
Asparagoideae	45.3 (45.4-38.7)	21.2 (21.3-17.5)	Africa (0.95)	46.3 (47.9-40.9)	13.6 (17.3-8.4)	Africa (0.89)	44.1 (49.6-43.9)	19.6 (23.3-19.4)	Africa (0.88)
Brodiaeoideae	42.1 (42.4-34.5)	18.2 (18.4-15.1)	North America (1.0)	46.0 (48.3-39.8)	22.0 (24.9-16.1)	North America (1.0)	37.8 (45.4-37.5)	16.5 (20.1-16.3)	North America (1.0)
Lomandroideae	46.6 (46.8-40.9)	42.5 (42.6-37.1)	Australia (0.98)	47.7 (48.8-46.5)	46.6 (47.7-45.7)	Australia (0.97)	44.1 (49.6-43.9)	40.5 (45.4-40.1)	Australia (0.97)
Nolinoideae	45.3 (45.4-38.7)	40.7 (40.9-32.5)	Africa (0.95)	46.3 (47.9-40.9)	42.6 (44.1-35.7)	Africa (0.92)	45.3 (50.7-45.0)	36.3 (44.7-36.1)	Africa (0.88)
Scilloideae	42.1 (42.4-34.5)	38.0 (38.3-29.3)	Africa (1.0)	46.0 (48.3-39.8)	39.2 (40.7-28.7)	Africa (0.96)	37.8 (45.4-37.5)	31.9 (40.9-31.6)	Africa (1.0)
