## Supplementary material for "Panic at the Discordance: the Asparagaceae Phylogenetic Backbone": Table S4

### Sheet: Sheet1
	AIC
model	ML nrDNA topology	ML cpDNA topology	wASTRAL nrDNA topology
DEC	577.7	596.6	577.7
DEC+J	577.5	597.7	579.3
DIVALIKE	581.1	617	584
DIVALIKE+J	582.1	616.9	585.7
BAYAREALIKE	637.8	668.6	608.7
BAYAREALIKE+J	531.7	559.3	538.5
